# The intrinsic chaperone network of Arabidopsis stem cells confers protection against proteotoxic stress

**DOI:** 10.1101/2021.01.19.427268

**Authors:** Ernesto Llamas, Salvador Torres-Montilla, Hyun Ju Lee, María Victoria Barja, Elena Schlimgen, Nick Dunken, Prerana Wagle, Wolfgang Werr, Alga Zuccaro, Manuel Rodríguez-Concepción, David Vilchez

## Abstract

The biological purpose of plant stem cells is to maintain themselves while providing new pools of differentiated cells that form organs and rejuvenate or replace damaged tissues^1-3^. Protein homeostasis, or proteostasis, is required for cell function and viability^4-7^. However, the link between proteostasis and plant stem cell identity remains unknown. In contrast to their differentiated counterparts, we find that root stem cells can prevent the accumulation of aggregated proteins even under proteotoxic stress conditions such as heat stress or proteasome inhibition. Notably, root stem cells exhibit enhanced expression of distinct chaperones that maintain proteome integrity. Particularly, intrinsic high levels of the TRiC/CCT chaperonin determine stem cell maintenance and their remarkable ability to suppress protein aggregation. Overexpression of CCT8, a key activator of TRiC/CCT assembly^8^, is sufficient to ameliorate protein aggregation in differentiated cells and confer resistance to proteotoxic stress in plants. Taken together, our results indicate that enhanced proteostasis mechanisms in stem cells could be an important requirement for plants to persist under extreme environmental conditions and reach extreme long ages. Thus, proteostasis of stem cells could provide insights to design and breed plants tolerant to environmental challenges caused by the climate change.
