## Supplementary Table 1 for "The intrinsic chaperone network of Arabidopsis stem cells confers protection against proteotoxic stress"

### Sheet: qPCR
	Supplementary Table 1. List of qPCR primers used in this study. Table showing genes, AGI Locus, and primers for qPCR. References where the primers were previously validated for qPCR are also indicated.
	Gene	AGI Locus	Primers used for qPCR (F/R)	Reference
	CCT1	AT3G20050	GTC GGC CTC GAC AAG ATG	Ahn et al., 2019. J Exp Bot. 70: 2741-2757
			CGA CCT CCA ACA TCC TAA GAA
	CCT2	AT5G20890	CTA AGA TTC ACC CTA TGA CCA TCA	Ahn et al., 2019. J Exp Bot. 70: 2741-2757
			TTC AGT AAA GCA TTA CGA GCA CA
	CCT3	AT5G26360	CGC TCA TCC TGC AGC TAA GT	Ahn et al., 2019. J Exp Bot. 70: 2741-2757
			ACC AGC TAG AAC AAT AAC AGA CGT T
	CCT4	AT3G18190	AGT GAG CAA AAG GTT TTT GAT TG	Ahn et al., 2019. J Exp Bot. 70: 2741-2757
			ACC GAG CTG CCT TGA GAG
	CCT5	AT1G24510	TTG CTC ACT TGC GGT TGA T	Ahn et al., 2019. J Exp Bot. 70: 2741-2757
			GCA AAC GCC CTA ATT GCA TA
	CCT6A	AT3G02530	AGT GCC TAA GAC GCT TGC TG	Ahn et al., 2019. J Exp Bot. 70: 2741-2757
			TCC TTT GTC ATG CTC ACT CG
	CCT6B	AT5G16070	GAA AGC CTG AGG AAG CTA TTG A	Ahn et al., 2019. J Exp Bot. 70: 2741-2757
			GAA CAA GCC CCT CAA CCA
	CCT7	AT3G11830	CGACTGAAGCGGCTTGCCTCAT	This study
			TATCGCCTTCGCATTCCACGGC
	CCT8	AT3G03960	GTC GCC CAT TTG AAG CTT AG	Ahn et al., 2019. J Exp Bot. 70: 2741-2757
			CTC GTT TCT TGC AAT CGT GA
	TMO7	AT1G74500	CGGGAAGAAGATCACGTTCGAGGC	This study
			GGAACGACGACTGTCCCTGAGC
	PLT2	AT1G51190	GGTAGGGTATGGAATAATTAGC	Durgaprasad et al., 2019. Cell Rep. 29: 453-463
			CCTAAAAAGACTAACCCTCGAG
	EF1α	AT5G60390	CTGGAGGTTTTGAGGCTGGTAT	Wendrich et al., 2017. PNAS. 114: E8922-E8929
			CCAAGGGTGAAAGCAAGAAGA
	PP2A	AT1G13320	TAACGTGGCCAAAATGATGC	Roth et al., 2018. Plant Cell. 30: 1309-1321
			GTTCTCCACAACCGCTTGGT
